# Coordinated dysregulation of modular gene activity in human neuropathologies

**DOI:** 10.64898/2026.08.25.747130

**Authors:** Gugene Kang, Michael C. Oldham

**Affiliations:** Department of Neurological Surgery, University of California, San Francisco, USA; Weill Institute for Neurosciences, University of California, San Francisco, USA

## Abstract

Understanding which genes are reproducibly dysregulated in which cell types is foundational knowledge for efforts to slow or reverse pathologies. For neuropathologies, such efforts rely primarily on differential expression analysis of single-nucleus RNA-seq (snRNA-seq) data. However, this strategy suffers from experimental and statistical challenges that limit marker gene reproducibility. We describe a novel strategy called Covariation Projection Analysis (**CoPA**) that combines the power of bulk sampling with the precision of single-cell methods. By ‘projecting’ bulk gene coexpression modules onto pseudobulked snRNA-seq cell types, CoPA reveals the cellular origins of highly reproducible genomic programs and their relative importance among cell types. By comparing CoPA projection patterns between normal and pathological human brain samples using **d**ifferential CoPA (**dCoPA**), we identify gene coexpression modules that are uniformly and reproducibly dysregulated in specific neocortical cell types in Alzheimer’s disease or schizophrenia. We share our findings through a novel web application called CoPA Cabana (https://oldhamlab.shinyapps.io/copacabana/).
