## Supplementary material for "Coordinated dysregulation of modular gene activity in human neuropathologies": Table S1

### Sheet: Legend
Table S1 | Summary of all single-nucleus RNA-seq datasets analyzed in this study
Region
Abbreviation	Description
DFC	Dorsolateral prefrontal cortex
MTG	Middle temporal gyrus
V1	Primary visual cortex
Platform
Abbreviation	Description
Cv3	10x Chromium v3
SSv4	SMART-Seq v4

### Sheet: Table S1a
Dataset	Donor	Platform	Pathology	DFC	MTG	V1
Jorstad et al. 2023	H18.30.002	Cv3	Control	29625	23306	44258
Jorstad et al. 2023	H19.30.001	Cv3	Control	30804	54762	50697
Jorstad et al. 2023	H19.30.002	Cv3	Control	34510	32309	46881
Jorstad et al. 2023	H18.30.002	SSv4	Control	1927
Jorstad et al. 2023	H19.30.001	SSv4	Control	1337
Jorstad et al. 2023	H19.30.002	SSv4	Control	1287
Jorstad et al. 2023	H200.1023	SSv4	Control		7570
Jorstad et al. 2023	H200.1025	SSv4	Control		1584
Jorstad et al. 2023	H200.1030	SSv4	Control		8153
Gabitto et al. 2024	H19.33.004	Cv3	Control	28939	15163
Gabitto et al. 2024	H20.33.001	Cv3	AD	19981	20060
Gabitto et al. 2024	H20.33.002	Cv3	Control	20679	16851
Gabitto et al. 2024	H20.33.004	Cv3	AD	21128	17166
Gabitto et al. 2024	H20.33.005	Cv3	AD	27612	16213
Gabitto et al. 2024	H20.33.008	Cv3	AD	10412	14968
Gabitto et al. 2024	H20.33.011	Cv3	AD	17521	22111
Gabitto et al. 2024	H20.33.012	Cv3	AD	17545	18951
Gabitto et al. 2024	H20.33.013	Cv3	AD	18910	21384
Gabitto et al. 2024	H20.33.014	Cv3	AD	21775	16900
Gabitto et al. 2024	H20.33.015	Cv3	AD	16886	25050
Gabitto et al. 2024	H20.33.016	Cv3	AD	18529	19351
Gabitto et al. 2024	H20.33.017	Cv3	AD	15826	25251
Gabitto et al. 2024	H20.33.018	Cv3	AD	22384	15824
Gabitto et al. 2024	H20.33.019	Cv3	AD	18693	19928
Gabitto et al. 2024	H20.33.020	Cv3	AD	18368	17409
Gabitto et al. 2024	H20.33.024	Cv3	AD	15598	19084
Gabitto et al. 2024	H20.33.025	Cv3	AD	24316	25216
Gabitto et al. 2024	H20.33.026	Cv3	AD	6770	20109
Gabitto et al. 2024	H20.33.027	Cv3	AD	19608	18560
Gabitto et al. 2024	H20.33.028	Cv3	AD	9188	9886
Gabitto et al. 2024	H20.33.029	Cv3	AD	11498	15723
Gabitto et al. 2024	H20.33.030	Cv3	AD	23676	17394
Gabitto et al. 2024	H20.33.031	Cv3	AD	12854	16848
Gabitto et al. 2024	H20.33.032	Cv3	AD	14233	18359
Gabitto et al. 2024	H20.33.033	Cv3	AD	5227	13625
Gabitto et al. 2024	H20.33.034	Cv3	AD	17034	14826
Gabitto et al. 2024	H20.33.035	Cv3	Control	8454	19259
Gabitto et al. 2024	H20.33.036	Cv3	AD	6186	9679
Gabitto et al. 2024	H20.33.037	Cv3	AD	5778	17763
Gabitto et al. 2024	H20.33.038	Cv3	AD	3357	8695
Gabitto et al. 2024	H20.33.039	Cv3	AD	24964	22878
Gabitto et al. 2024	H20.33.040	Cv3	AD	12257	20328
Gabitto et al. 2024	H20.33.041	Cv3	AD	14824	15410
Gabitto et al. 2024	H20.33.043	Cv3	AD	25507
Gabitto et al. 2024	H20.33.044	Cv3	Control	15609	17346
Gabitto et al. 2024	H20.33.045	Cv3	AD	8173	11967
Gabitto et al. 2024	H20.33.046	Cv3	AD	13045	14265
Gabitto et al. 2024	H21.33.001	Cv3	AD	15939	14933
Gabitto et al. 2024	H21.33.002	Cv3	AD	15761	21577
Gabitto et al. 2024	H21.33.003	Cv3	Control	19481	31101
Gabitto et al. 2024	H21.33.004	Cv3	Control	15653	20849
Gabitto et al. 2024	H21.33.005	Cv3	AD	15959	15753
Gabitto et al. 2024	H21.33.006	Cv3	AD	22454	17165
Gabitto et al. 2024	H21.33.007	Cv3	AD	17056	16992
Gabitto et al. 2024	H21.33.008	Cv3	AD	19204	12914
Gabitto et al. 2024	H21.33.009	Cv3	AD	11936
Gabitto et al. 2024	H21.33.010	Cv3	AD	18304
Gabitto et al. 2024	H21.33.011	Cv3	Control	19003	17954
Gabitto et al. 2024	H21.33.012	Cv3	AD	16766	14882
Gabitto et al. 2024	H21.33.013	Cv3	AD	12259	16069
Gabitto et al. 2024	H21.33.014	Cv3	AD	13836	13112
Gabitto et al. 2024	H21.33.015	Cv3	AD	17887	18631
Gabitto et al. 2024	H21.33.016	Cv3	AD	12030	15056
Gabitto et al. 2024	H21.33.017	Cv3	AD	8336	16293
Gabitto et al. 2024	H21.33.018	Cv3	AD	14068	15401
Gabitto et al. 2024	H21.33.019	Cv3	AD	24128	15824
Gabitto et al. 2024	H21.33.020	Cv3	AD	1837	3272
Gabitto et al. 2024	H21.33.021	Cv3	AD	12228	14138
Gabitto et al. 2024	H21.33.022	Cv3	AD	20263	16369
Gabitto et al. 2024	H21.33.023	Cv3	Control	16010	14476
Gabitto et al. 2024	H21.33.025	Cv3	AD	13608	12033
Gabitto et al. 2024	H21.33.026	Cv3	AD	10863	16006
Gabitto et al. 2024	H21.33.027	Cv3	AD	26857	19402
Gabitto et al. 2024	H21.33.028	Cv3	AD	13226	13020
Gabitto et al. 2024	H21.33.029	Cv3	AD	8748	13870
Gabitto et al. 2024	H21.33.030	Cv3	AD	10817	16029
Gabitto et al. 2024	H21.33.031	Cv3	AD	15130	12810
Gabitto et al. 2024	H21.33.032	Cv3	AD	15876	26024
Gabitto et al. 2024	H21.33.033	Cv3	AD	6464	12800
Gabitto et al. 2024	H21.33.034	Cv3	AD	3447	4952
Gabitto et al. 2024	H21.33.035	Cv3	AD	13892	16489
Gabitto et al. 2024	H21.33.036	Cv3	AD	11677	13284
Gabitto et al. 2024	H21.33.037	Cv3	AD	8170	18506
Gabitto et al. 2024	H21.33.038	Cv3	AD	7307	13694
Gabitto et al. 2024	H21.33.039	Cv3	AD	9024
Gabitto et al. 2024	H21.33.040	Cv3	AD	15697	18051
Gabitto et al. 2024	H21.33.041	Cv3	Control	14410	10595
Gabitto et al. 2024	H21.33.042	Cv3	AD	14500	14258
Gabitto et al. 2024	H21.33.043	Cv3	AD	15005	16962
Gabitto et al. 2024	H21.33.044	Cv3	AD	6269	9759
Gabitto et al. 2024	H21.33.045	Cv3	AD	6839	9284
Gabitto et al. 2024	H21.33.046	Cv3	AD	5693	13475
Gabitto et al. 2024	H21.33.047	Cv3	AD	13647	11158
Liu et al. 2025	R1042011	Cv3	Control	13369	9286
Liu et al. 2025	R1154454	Cv3	AD	12679	4237
Liu et al. 2025	R1213305	Cv3	Control	13519	5037
Liu et al. 2025	R1292795	Cv3	Control	10444
Liu et al. 2025	R1407047	Cv3	Control	9557	5541
Liu et al. 2025	R1609849	Cv3	AD	6142
Liu et al. 2025	R1617674	Cv3	AD	7343	4264
Liu et al. 2025	R1660726	Cv3	Control	3773	9750
Liu et al. 2025	R1743384	Cv3	Control	3759
Liu et al. 2025	R1801421	Cv3	Control	4411
Liu et al. 2025	R1924801	Cv3	Control	24414	3673
Liu et al. 2025	R1980623	Cv3	Control	5224
Liu et al. 2025	R2144127	Cv3	AD	4210
Liu et al. 2025	R2373966	Cv3	Control	5998
Liu et al. 2025	R2488731	Cv3	AD	7199	5766
Liu et al. 2025	R2516394	Cv3	AD	12994	4862
Liu et al. 2025	R2575548	Cv3	Control	8256
Liu et al. 2025	R2645096	Cv3	AD	9430
Liu et al. 2025	R2716798	Cv3	AD	17178	5721
Liu et al. 2025	R2901804	Cv3	AD	3878	6190
Liu et al. 2025	R2975126	Cv3	AD	5119	5784
Liu et al. 2025	R3067449	Cv3	Control	8346	2998
Liu et al. 2025	R3111222	Cv3	AD	7888
Liu et al. 2025	R3121235	Cv3	Control	3164
Liu et al. 2025	R3292822	Cv3	AD	4036	4441
Liu et al. 2025	R3391715	Cv3	AD	14084	3497
Liu et al. 2025	R3398943	Cv3	Control	8612	3509
Liu et al. 2025	R3477250	Cv3	AD	5013
Liu et al. 2025	R3864948	Cv3	AD	5643
Liu et al. 2025	R3997006	Cv3	AD	7088
Liu et al. 2025	R4077358	Cv3	AD	12946
Liu et al. 2025	R4174623	Cv3	Control	17200	7081
Liu et al. 2025	R4260171	Cv3	Control	6550	7051
Liu et al. 2025	R4262244	Cv3	AD	4030
Liu et al. 2025	R4266155	Cv3	Control	8668	4493
Liu et al. 2025	R4527133	Cv3	Control	17515	3368
Liu et al. 2025	R4531942	Cv3	Control	1514
Liu et al. 2025	R4575675	Cv3	Control	4709
Liu et al. 2025	R4581557	Cv3	AD	18641	8266
Liu et al. 2025	R4637403	Cv3	Control	8490	6437
Liu et al. 2025	R4790045	Cv3	Control	5113
Liu et al. 2025	R4841941	Cv3	Control	9588	3893
Liu et al. 2025	R4917253	Cv3	Control	5933
Liu et al. 2025	R4956716	Cv3	AD	6873
Liu et al. 2025	R5031238	Cv3	AD	13320	3258
Liu et al. 2025	R5221394	Cv3	Control	13999	5873
Liu et al. 2025	R5309342	Cv3	AD		6105
Liu et al. 2025	R5437670	Cv3	Control	5146
Liu et al. 2025	R5505495	Cv3	AD	14638	3382
Liu et al. 2025	R5533791	Cv3	Control	13606	3048
Liu et al. 2025	R5676537	Cv3	AD	5222
Liu et al. 2025	R5693901	Cv3	AD	7018	4235
Liu et al. 2025	R5850046	Cv3	Control	3079
Liu et al. 2025	R5965031	Cv3	AD	8576	4873
Liu et al. 2025	R5973191	Cv3	Control	5526
Liu et al. 2025	R6025812	Cv3	AD	3647
Liu et al. 2025	R6058053	Cv3	Control	9171	5359
Liu et al. 2025	R6253512	Cv3	AD	146
Liu et al. 2025	R6312023	Cv3	AD	9204	5048
Liu et al. 2025	R6370138	Cv3	Control	9790	3784
Liu et al. 2025	R6411801	Cv3	AD	137
Liu et al. 2025	R6531744	Cv3	Control	4519
Liu et al. 2025	R6681836	Cv3	Control	4504
Liu et al. 2025	R6692433	Cv3	Control		4595
Liu et al. 2025	R6698302	Cv3	Control	13296
Liu et al. 2025	R6739300	Cv3	AD	3484
Liu et al. 2025	R6759986	Cv3	AD	7371	4481
Liu et al. 2025	R6912665	Cv3	AD	4748	3791
Liu et al. 2025	R6934314	Cv3	Control	2391
Liu et al. 2025	R7047807	Cv3	Control	8498
Liu et al. 2025	R7096488	Cv3	AD	2060
Liu et al. 2025	R7208968	Cv3	AD	10889
Liu et al. 2025	R7272395	Cv3	Control	3368
Liu et al. 2025	R7594705	Cv3	AD	6413
Liu et al. 2025	R7737688	Cv3	AD		7576
Liu et al. 2025	R7844746	Cv3	AD		8638
Liu et al. 2025	R7920516	Cv3	Control	11994
Liu et al. 2025	R7993799	Cv3	AD	14366
Liu et al. 2025	R7995082	Cv3	AD	3239
Liu et al. 2025	R8044591	Cv3	Control	12239
Liu et al. 2025	R8072902	Cv3	AD	13794	5746
Liu et al. 2025	R8329066	Cv3	Control	12027	6078
Liu et al. 2025	R8553415	Cv3	Control	4155
Liu et al. 2025	R8662866	Cv3	Control	9920	3628
Liu et al. 2025	R8774534	Cv3	Control	10042	3945
Liu et al. 2025	R8834184	Cv3	Control	6714
Liu et al. 2025	R9033345	Cv3	AD	7981
Liu et al. 2025	R9047934	Cv3	Control	7674	5396
Liu et al. 2025	R9072353	Cv3	Control	11451
Liu et al. 2025	R9176076	Cv3	AD	11699	3683
Liu et al. 2025	R9210731	Cv3	Control	17375	6469
Liu et al. 2025	R9253870	Cv3	AD	4045
Liu et al. 2025	R9254464	Cv3	AD	9434
Liu et al. 2025	R9286126	Cv3	AD	9182	6694
Liu et al. 2025	R9330569	Cv3	Control	5525	4740
Liu et al. 2025	R9395022	Cv3	Control	7884	6910
Liu et al. 2025	R9419876	Cv3	Control	10388	6382
Liu et al. 2025	R9581837	Cv3	Control	11455	2020
Liu et al. 2025	R9582641	Cv3	AD	11990	3934
Liu et al. 2025	R9583560	Cv3	AD	3727
Liu et al. 2025	R9677385	Cv3	Control	7312	4264
Liu et al. 2025	R9738414	Cv3	Control	10343	7564
Liu et al. 2025	R9781891	Cv3	AD	15334	3577
Liu et al. 2025	R9810713	Cv3	AD	8598	4090
Liu et al. 2025	R9880904	Cv3	Control	9258	3228
Liu et al. 2025	R9891381	Cv3	AD	13092
Emani et al. 2024	CMC_MSSM_002	Cv3	Control	8213
Emani et al. 2024	CMC_MSSM_033	Cv3	Control	9582
Emani et al. 2024	CMC_MSSM_035	Cv3	Control	389
Emani et al. 2024	CMC_MSSM_036	Cv3	Control	1353
Emani et al. 2024	CMC_MSSM_048	Cv3	Schizophrenia	2447
Emani et al. 2024	CMC_MSSM_049	Cv3	Control	7722
Emani et al. 2024	CMC_MSSM_056	Cv3	Control	3657
Emani et al. 2024	CMC_MSSM_058	Cv3	Control	1788
Emani et al. 2024	CMC_MSSM_060	Cv3	Control	9203
Emani et al. 2024	CMC_MSSM_067	Cv3	Control	2149
Emani et al. 2024	CMC_MSSM_072	Cv3	Control	5643
Emani et al. 2024	CMC_MSSM_077	Cv3	Control	1209
Emani et al. 2024	CMC_MSSM_080	Cv3	Control	7772
Emani et al. 2024	CMC_MSSM_081	Cv3	Control	11983
Emani et al. 2024	CMC_MSSM_083	Cv3	Control	5011
Emani et al. 2024	CMC_MSSM_085	Cv3	Control	7143
Emani et al. 2024	CMC_MSSM_086	Cv3	Control	206
Emani et al. 2024	CMC_MSSM_089	Cv3	Control	17155
Emani et al. 2024	CMC_MSSM_090	Cv3	Control	159
Emani et al. 2024	CMC_MSSM_094	Cv3	Control	8336
Emani et al. 2024	CMC_MSSM_104	Cv3	Control	4119
Emani et al. 2024	CMC_MSSM_105	Cv3	Control	4139
Emani et al. 2024	CMC_MSSM_108	Cv3	Control	2168
Emani et al. 2024	CMC_MSSM_113	Cv3	Schizophrenia	5277
Emani et al. 2024	CMC_MSSM_115	Cv3	Schizophrenia	4190
Emani et al. 2024	CMC_MSSM_116	Cv3	Schizophrenia	10971
Emani et al. 2024	CMC_MSSM_117	Cv3	Control	9934
Emani et al. 2024	CMC_MSSM_130	Cv3	Control	7644
Emani et al. 2024	CMC_MSSM_131	Cv3	Control	5637
Emani et al. 2024	CMC_MSSM_140	Cv3	Control	3533
Emani et al. 2024	CMC_MSSM_148	Cv3	Schizophrenia	2646
Emani et al. 2024	CMC_MSSM_173	Cv3	Control	3472
Emani et al. 2024	CMC_MSSM_174	Cv3	Control	1914
Emani et al. 2024	CMC_MSSM_185	Cv3	Control	2691
Emani et al. 2024	CMC_MSSM_190	Cv3	Control	2338
Emani et al. 2024	CMC_MSSM_192	Cv3	Schizophrenia	3189
Emani et al. 2024	CMC_MSSM_208	Cv3	Control	342
Emani et al. 2024	CMC_MSSM_210	Cv3	Schizophrenia	1891
Emani et al. 2024	CMC_MSSM_212	Cv3	Schizophrenia	415
Emani et al. 2024	CMC_MSSM_213	Cv3	Schizophrenia	270
Emani et al. 2024	CMC_MSSM_217	Cv3	Control	8476
Emani et al. 2024	CMC_MSSM_218	Cv3	Schizophrenia	4002
Emani et al. 2024	CMC_MSSM_219	Cv3	Control	6620
Emani et al. 2024	CMC_MSSM_221	Cv3	Control	7904
Emani et al. 2024	CMC_MSSM_223	Cv3	Control	3448
Emani et al. 2024	CMC_MSSM_224	Cv3	Schizophrenia	3987
Emani et al. 2024	CMC_MSSM_227	Cv3	Control	10419
Emani et al. 2024	CMC_MSSM_228	Cv3	Control	4129
Emani et al. 2024	CMC_MSSM_230	Cv3	Control	413
Emani et al. 2024	CMC_MSSM_232	Cv3	Control	6040
Emani et al. 2024	CMC_MSSM_234	Cv3	Control	9902
Emani et al. 2024	CMC_MSSM_238	Cv3	Control	6147
Emani et al. 2024	CMC_MSSM_242	Cv3	Control	4424
Emani et al. 2024	CMC_MSSM_247	Cv3	Control	3799
Emani et al. 2024	CMC_MSSM_249	Cv3	Control	7938
Emani et al. 2024	CMC_MSSM_251	Cv3	Control	6292
Emani et al. 2024	CMC_MSSM_272	Cv3	Control	5062
Emani et al. 2024	CMC_MSSM_278	Cv3	Control	8945
Emani et al. 2024	CMC_MSSM_280	Cv3	Control	4782
Emani et al. 2024	CMC_MSSM_282	Cv3	Control	6973
Emani et al. 2024	CMC_MSSM_283	Cv3	Control	513
Emani et al. 2024	CMC_MSSM_288	Cv3	Schizophrenia	931
Emani et al. 2024	CMC_MSSM_294	Cv3	Schizophrenia	4597
Emani et al. 2024	CMC_MSSM_295	Cv3	Schizophrenia	4344
Emani et al. 2024	CMC_MSSM_298	Cv3	Schizophrenia	6687
Emani et al. 2024	CMC_MSSM_299	Cv3	Schizophrenia	6419
Emani et al. 2024	CMC_MSSM_300	Cv3	Schizophrenia	709
Emani et al. 2024	CMC_MSSM_305	Cv3	Schizophrenia	5490
Emani et al. 2024	CMC_MSSM_308	Cv3	Schizophrenia	3776
Emani et al. 2024	CMC_MSSM_309	Cv3	Schizophrenia	7373
Emani et al. 2024	CMC_MSSM_312	Cv3	Schizophrenia	1223
Emani et al. 2024	CMC_MSSM_313	Cv3	Schizophrenia	1884
Emani et al. 2024	CMC_MSSM_315	Cv3	Schizophrenia	2606
Emani et al. 2024	CMC_MSSM_316	Cv3	Schizophrenia	5252
Emani et al. 2024	CMC_MSSM_321	Cv3	Schizophrenia	5411
Emani et al. 2024	CMC_MSSM_323	Cv3	Schizophrenia	5228
Emani et al. 2024	CMC_MSSM_326	Cv3	Schizophrenia	5485
Emani et al. 2024	CMC_MSSM_327	Cv3	Schizophrenia	5254
Emani et al. 2024	CMC_MSSM_338	Cv3	Schizophrenia	7233
Emani et al. 2024	CMC_MSSM_340	Cv3	Schizophrenia	10436
Emani et al. 2024	CMC_MSSM_341	Cv3	Schizophrenia	4357
Emani et al. 2024	CMC_MSSM_347	Cv3	Schizophrenia	2334
Emani et al. 2024	CMC_MSSM_349	Cv3	Schizophrenia	7044
Emani et al. 2024	CMC_MSSM_352	Cv3	Schizophrenia	11003
Emani et al. 2024	CMC_MSSM_355	Cv3	Schizophrenia	1640
Emani et al. 2024	CMC_MSSM_358	Cv3	Control	977
Emani et al. 2024	CMC_MSSM_360	Cv3	Schizophrenia	1853
Emani et al. 2024	CMC_MSSM_362	Cv3	Schizophrenia	7751
Emani et al. 2024	CMC_MSSM_369	Cv3	Control	6422
Emani et al. 2024	CMC_MSSM_371	Cv3	Schizophrenia	3133
Emani et al. 2024	CMC_MSSM_372	Cv3	Schizophrenia	998
Emani et al. 2024	CMC_MSSM_375	Cv3	Schizophrenia	6551
Emani et al. 2024	CMC_MSSM_377	Cv3	Schizophrenia	1192
Emani et al. 2024	CMC_MSSM_378	Cv3	Schizophrenia	2835
Emani et al. 2024	CMC_MSSM_380	Cv3	Control	11554
Emani et al. 2024	CMC_MSSM_386	Cv3	Schizophrenia	4296
Emani et al. 2024	CMC_MSSM_390	Cv3	Schizophrenia	9886
Emani et al. 2024	CMC_MSSM_403	Cv3	Schizophrenia	8195
Emani et al. 2024	CMC_MSSM_405	Cv3	Schizophrenia	9946
Emani et al. 2024	CMC_MSSM_443	Cv3	Schizophrenia	1597
Emani et al. 2024	CON1	Cv3	Control	8476
Emani et al. 2024	CON10	Cv3	Control	6478
Emani et al. 2024	CON11	Cv3	Control	9930
Emani et al. 2024	CON12	Cv3	Control	9312
Emani et al. 2024	CON13	Cv3	Control	10783
Emani et al. 2024	CON14	Cv3	Control	658
Emani et al. 2024	CON15	Cv3	Control	5220
Emani et al. 2024	CON16	Cv3	Control	7530
Emani et al. 2024	CON17	Cv3	Control	2443
Emani et al. 2024	CON18	Cv3	Control	5141
Emani et al. 2024	CON19	Cv3	Control	11873
Emani et al. 2024	CON2	Cv3	Control	4823
Emani et al. 2024	CON20	Cv3	Control	5233
Emani et al. 2024	CON21	Cv3	Control	8417
Emani et al. 2024	CON22	Cv3	Control	4790
Emani et al. 2024	CON23	Cv3	Control	3774
Emani et al. 2024	CON24	Cv3	Control	881
Emani et al. 2024	CON3	Cv3	Control	13873
Emani et al. 2024	CON4	Cv3	Control	3064
Emani et al. 2024	CON5	Cv3	Control	11012
Emani et al. 2024	CON6	Cv3	Control	8434
Emani et al. 2024	CON7	Cv3	Control	8126
Emani et al. 2024	CON8	Cv3	Control	10351
Emani et al. 2024	CON9	Cv3	Control	12948
Emani et al. 2024	SZ1	Cv3	Schizophrenia	8438
Emani et al. 2024	SZ10	Cv3	Schizophrenia	4921
Emani et al. 2024	SZ11	Cv3	Schizophrenia	7644
Emani et al. 2024	SZ12	Cv3	Schizophrenia	6881
Emani et al. 2024	SZ13	Cv3	Schizophrenia	10098
Emani et al. 2024	SZ14	Cv3	Schizophrenia	3513
Emani et al. 2024	SZ15	Cv3	Schizophrenia	1577
Emani et al. 2024	SZ16	Cv3	Schizophrenia	5080
Emani et al. 2024	SZ17	Cv3	Schizophrenia	6137
Emani et al. 2024	SZ18	Cv3	Schizophrenia	8836
Emani et al. 2024	SZ19	Cv3	Schizophrenia	7865
Emani et al. 2024	SZ2	Cv3	Schizophrenia	6284
Emani et al. 2024	SZ20	Cv3	Schizophrenia	8109
Emani et al. 2024	SZ21	Cv3	Schizophrenia	6374
Emani et al. 2024	SZ22	Cv3	Schizophrenia	2946
Emani et al. 2024	SZ23	Cv3	Schizophrenia	6471
Emani et al. 2024	SZ24	Cv3	Schizophrenia	5482
Emani et al. 2024	SZ3	Cv3	Schizophrenia	1275
Emani et al. 2024	SZ4	Cv3	Schizophrenia	915
Emani et al. 2024	SZ5	Cv3	Schizophrenia	18627
Emani et al. 2024	SZ6	Cv3	Schizophrenia	7356
Emani et al. 2024	SZ7	Cv3	Schizophrenia	11059
Emani et al. 2024	SZ8	Cv3	Schizophrenia	7202
Emani et al. 2024	SZ9	Cv3	Schizophrenia	18223
Morabito et al. 2021	Sample-100	Cv3	Control	4575
Morabito et al. 2021	Sample-17	Cv3	AD	3797
Morabito et al. 2021	Sample-19	Cv3	AD	3049
Morabito et al. 2021	Sample-22	Cv3	AD	2863
Morabito et al. 2021	Sample-27	Cv3	AD	3737
Morabito et al. 2021	Sample-33	Cv3	AD	2674
Morabito et al. 2021	Sample-37	Cv3	AD	3874
Morabito et al. 2021	Sample-43	Cv3	AD	4835
Morabito et al. 2021	Sample-45	Cv3	AD	4717
Morabito et al. 2021	Sample-46	Cv3	AD	3451
Morabito et al. 2021	Sample-47	Cv3	AD	3023
Morabito et al. 2021	Sample-50	Cv3	AD	2656
Morabito et al. 2021	Sample-52	Cv3	Control	2915
Morabito et al. 2021	Sample-58	Cv3	Control	2813
Morabito et al. 2021	Sample-66	Cv3	Control	2866
Morabito et al. 2021	Sample-82	Cv3	Control	2544
Morabito et al. 2021	Sample-90	Cv3	Control	2612
Morabito et al. 2021	Sample-96	Cv3	Control	4471

### Sheet: Table S1b
Dataset	Platform	# Cases	# Controls	# Nuclei (Cases)	# Nuclei (Controls)	Median # UMIs per Nucleus	Pubmed ID	Data repository	Accession ID
Jorstad et al. 2023	Cv3	0	3	0	347152	16082	37824655	NeMO Archive	nemo:dat-rg2rc5m
Jorstad et al. 2023	SSv4	0	3	0	21858	1710763	37824655	NeMO Archive	nemo:dat-rg2rc5m; nemo:dat-swzf4kc
Gabitto et al. 2024	Cv3	75	9	2224098	321832	18921	39402379	Synapse (AD Knowledge Portal)	syn26223298
Liu et al. 2025	Cv3	51	55	527907	626175	5723	40752494	Synapse (AD Knowledge Portal)	syn52293442
Emani et al. 2024 (CMC)	Cv3	47	53	214234	287783	2846	38781369	Synapse (PsychENCODE)	syn51111084
Emani et al. 2024 (SZBDMulti-Seq)	Cv3	24	24	171313	173570	9997	38781369	Synapse (PsychENCODE)	syn51111084
Morabito et al. 2021	Cv3	11	7	38676	22796	6387	34239132	GEO	GSE174367
