## Supplementary material for "Coordinated dysregulation of modular gene activity in human neuropathologies": Table S8

### Sheet: Legend
Table S8 | Bulk RNA-seq datasets analyzed in this study
Column descriptions
Column	Description
Dataset	Short identifier for the dataset / cohort
First_author_last_name	Last name of the first author of the primary publication
Last_author_last_name	Last name of the last (senior) author of the primary publication
Journal	Journal in which the dataset was published
Year	Year of publication
PMID	PubMed identifier of the primary publication
Data_Repository	Repository / data portal hosting the data
Accession_ID_or_URL	Repository accession ID or URL where raw or processed data are available
Platform	Sequencing platform used to generate the bulk RNA-seq data
No_of_samples_filtered	Number of samples retained after quality-control filtering

### Sheet: Data
Dataset	First_author_last_name	Last_author_last_name	Journal	Year	PMID	Data_Repository	Accession_ID_or_URL	Platform	No_of_samples_filtered
ROSMAP (CTRL)	Mostafavi	De Jager	Nature Neuroscience	2018	29802388	Synapse (AD Knowledge Portal)	syn3219045	RNAseq	347
ROSMAP (AD)	Mostafavi	De Jager	Nature Neuroscience	2018	29802388	Synapse (AD Knowledge Portal)	syn3219045	RNAseq	248
CMC	Hoffman	Roussos	Scientific Data	2019	31551426	Synapse (CommonMind)	syn2759792	RNAseq	285
CMC_HBCC	Hoffman	Roussos	Scientific Data	2019	31551426	Synapse (CommonMind)	syn2759792	RNAseq	162
BrainGVEX	Gandal	Geschwind	Science	2018	30545856	Synapse (PsychENCODE)	syn3270015	RNAseq	275
Brainseq	Jaffe	Weinberger	Nature Neuroscience	2018	30050107	Synapse (PsychENCODE)	syn12299750	RNAseq	190
GTEx	GTEx Consortium	GTEx Consortium	Science	2020	32913098	GTEx Portal	https://gtexportal.org/home/downloads/adult-gtex/bulk_tissue_expression	RNAseq	190
NABEC	Dillman	Cookson	Scientific Reports	2017	29203886	dbGaP	https://www.ncbi.nlm.nih.gov/projects/gap/cgi-bin/study.cgi?study_id=phs001353.v1.p1	RNAseq	69
